# A high soluble-fibre allele in wheat encodes a defective cell wall peroxidase responsible for dimerization of ferulate moieties on arabinoxylan

**DOI:** 10.1101/2023.03.08.531735

**Authors:** Rowan A.C. Mitchell, Maria Oszvald, Till K. Pellny, Jackie Freeman, Kirstie Halsey, Caroline A. Sparks, Alison Huttly, Sebastien Specel, Michelle Leverington-Waite, Simon Griffiths, Peter R. Shewry, Alison Lovegrove

## Abstract

Increasing dietary fibre (DF) intake is an important target to improve health and an attractive strategy for this is to increase the fibre content of staple foods, particularly white bread which is the staple food in many countries. DF in wheat white flour is derived principally from the endosperm cell wall polysaccharide arabinoxylan (AX) and the water-extractable form of this (WE-AX) accounts for the majority of soluble dietary fibre (SDF), which is believed to confer particular health benefits. We previously identified QTLs for soluble dietary fibre (SDF) on 1B and 6B chromosomes in wheat in biparental populations. Here we show that the 6B high SDF allele encodes a peroxidase protein (PER1-v) with a single missense compared to the more common low SDF form (PER1). Wheat lines with the natural PER1-v allele and with an induced knock-out mutation in PER1 showed similar characteristics of reduced dimerization of ferulate associated with water-extractable WE-AX. Decreased ferulate dimerization is associated with decreased cross-linking of the WE-AX chains and increased solubility of AX. Transiently expressed PER1_RFP fusion driven by native promoter in wheat endosperm was shown to localise to cell walls whereas PER1-v_RFP did not; we therefore propose that PER1-v lacks capacity to dimerise AX ferulate *in vivo* due to mis-localisation. PER1 is the first peroxidase reported to be responsible for oxidative coupling of ferulate on AX, a key process in all grass cell walls. Understanding its role and the effect of variants on AX properties offers a route to control the properties of wheat DF in the human diet.
