## Supplemental Table S1 for "A high soluble-fibre allele in wheat encodes a defective cell wall peroxidase responsible for dimerization of ferulate moieties on arabinoxylan"

### Sheet: Sheet1
Table S1. PCR conditions and primers
role	PCR conditions	product size	primer type	primer name	primer seq
genotyping of premature stop codon mutation from Cadenza1644 by Sanger sequencing		318	forward	prTYQ39_Per1B1644F	ATGCAAGACTGACAGACCGA
			reverse	prTYQ40_Per1B1644R	CGAATGCGTGTCAATTGTCA
KASP codominant marker for Valoris missense SNP in PER1	65C – 57C hotstart for 10 cycles, followed by 45 cycles of 94C and 57 C for the times below.	47	ref_allele	PER1_S1_Fam	GAAGGTGACCAAGTTCATGCTTGACCATGGACTGCTTCACGG
			Valoris_allele	PER1_S1_Vic	GAAGGTCGGAGTCAACGGATTCTTGACCATGGACTGCTTCACGA
			common	PER1_S1_Com	ACCTGGAGGGCATTGTCCGGTA
